# Multi-omic Analysis of Developing Human Retina and Organoids Reveals Cell-Specific Cis-Regulatory Elements and Mechanisms of Non-Coding Genetic Disease Risk

**DOI:** 10.1101/2021.07.31.454254

**Authors:** Eric D. Thomas, Andrew E. Timms, Sarah Giles, Sarah Harkins-Perry, Pin Lyu, Thanh Hoang, Jiang Qian, Victoria Jackson, Melanie Bahlo, Seth Blackshaw, Martin Friedlander, Kevin Eade, Timothy J. Cherry

**Affiliations:** Center for Developmental Biology and Regenerative Medicine, Seattle Children’s Research Institute, Seattle, WA 98101, USA; Lowy Medical Research Institute, La Jolla, CA 92037, USA; The Scripps Research Institute, La Jolla, CA, 92037, USA; Solomon H. Snyder Department of Neuroscience, Johns Hopkins University School of Medicine, Baltimore, MD 21205, USA; Department of Ophthalmology, Wilmer Eye Institute Johns Hopkins University School of Medicine, Baltimore, MD 21205, USA; Walter and Eliza Hall Institute, Melbourne, Australia; Kavli Neuroscience Discovery Institute, Johns Hopkins University, Baltimore, MD 21218, USA; Department of Neurology, Johns Hopkins University School of Medicine, Baltimore, MD 21205, USA; Center for Human Systems Biology, Johns Hopkins University School of Medicine, Baltimore, MD 21205, USA; Department of Pediatrics, University of Washington School of Medicine, Seattle, WA 98195, USA; Department of Biological Structure, University of Washington School of Medicine, Seattle, WA 98195, USA; Department of Ophthalmology, University of Washington School of Medicine, Seattle, WA 98195, USA; Brotman Baty Institute, Seattle, WA 98195, USA

**Keywords:** Retina, Retinal Organoid, Development, Cis-regulatory element, MIR-9, Macular Telangiectasia Type 2, Neurogenesis, Single Cell ATAC-seq, Single Cell RNA-seq

## Abstract

Cis-regulatory elements (CREs) play a critical role in the development, maintenance, and disease-states of all human cell types. In the human retina, CREs have been implicated in a variety of inherited retinal disorders. To characterize cell-class-specific CREs in the human retina and elucidate their potential functions in development and disease, we performed single-nucleus (sn)ATAC-seq and snRNA-seq on the developing and adult human retina and on human retinal organoids. These analyses allowed us to identify cell-class-specific CREs, enriched transcription factor binding motifs, putative target genes, and to examine how these features change over development. By comparing DNA accessibility between the human retina and retinal organoids we found that CREs in organoids are highly correlated at the single-cell level, validating the use of organoids as a model for studying disease-associated CREs. As a proof of concept, we studied the function of a disease-associated CRE at 5q14.3 in organoids, identifying its principal target gene as the miR-9-2 primary transcript and demonstrating a dual role for this CRE in regulating neurogenesis and gene regulatory programs in mature glia. This study provides a rich resource for characterizing cell-class-specific CREs in the human retina and showcases retinal organoids as a model in which to study the function of retinal CREs that influence retinal development and disease.

**HIGHLIGHTS:**

1. Single-cell map of cis-regulatory elements in developing and adult human retina.
2. Correlation of single-cell DNA accessibility between human retina and retinal organoids.
3. Association of disease risk loci with cell-class-specific accessibility.
4. Modeling of enhancer function at the 5q14.3 retinal disease-risk locus.
