## Supplemental Table 1 for "Multi-omic Analysis of Developing Human Retina and Organoids Reveals Cell-Specific Cis-Regulatory Elements and Mechanisms of Non-Coding Genetic Disease Risk"

### Sheet: Table S1
snATAC-seq							snRNA-seq
Sample	Tissue Type	#Nuclei	#Nuclei post-QC	Median Fragments	Median TSS Enrichment Score		Sample	Tissue Type	#Nuclei	#Nuclei post-QC	Mean UMIs	Mean Genes
d53	human retina	9209	8361	13762	9.743		d53	human retina	5189	2271	6628.45	2724.26
d59	human retina	7869	7250	13944	11.331		d59	human retina	8079	6972	4551.15	2080.97
d74	human retina	6633	6194	12789	10.619		d74	human retina	11059	10314	5403.12	2432.26
d78	human retina	11788	10399	10067	10.863		d78	human retina	8681	8003	5261.22	2334.49
d113	human retina	10373	9298	10698.5	11.4855		d113	human retina	4365	3710	5366.71	2202.21
d132	human retina	10125	9100	11705.5	11.4445		d132	human retina	5018	4573	4867.64	2020.69
Hu5	human retina	5364	5077	16930	11.713		Hu5	human retina	9895	6234	6455.48	2247.1
Hu7	human retina	5994	5635	19202	10.049		Hu7	human retina	10995	9950	4684.13	2114.75
Hu8	human retina	7578	7004	18014	9.8535		Hu37	human retina	12293	8125	6395.01	2479.66
iPSC-1	hiPSC	8285	7599	11122	5.751		wt5-1	retinal organoid	16800	14440	1755.15	1195.16
iPSC-2	hiPSC	2697	2625	14671	5.189		wt5-2	retinal organoid	13787	12497	1123.31	831.715
wk5-1	retinal organoid	10789	9625	15812	8.01		ko5-1	retinal organoid	12179	11874	1480.06	1051.16
wk5-2	retinal organoid	12047	10596	10354	8.711		ko5-2	retinal organoid	14176	13726	984.539	752.827
wk20-1	retinal organoid	9738	8790	10784.5	10.1865		wt12-1	retinal organoid	9619	8768	3390.24	1772.21
wk20-2	retinal organoid	10279	9223	10307	10.112		wt12-2	retinal organoid	7421	7060	3985.02	1956.73
wk28-1	retinal organoid	8393	7689	14932	10.347		wt12-3	retinal organoid	13281	12476	2510.45	1444.08
wk28-2	retinal organoid	8263	7581	11454	10.014		ko12-1	retinal organoid	7486	6905	4404.69	2147.54
							ko12-2	retinal organoid	4470	3654	4791.77	2310.95
							ko12-3	retinal organoid	6127	5478	5596.32	2484.25
							wt20-1	retinal organoid	10827	9614	5439.3	2535.52
							wt20-2	retinal organoid	9853	8308	4207.43	2122.92
							wt20-3	retinal organoid	13347	11620	6191.05	2726.71
							ko20-1	retinal organoid	10686	8616	6463.39	2851.06
							ko20-2	retinal organoid	12278	9168	5405.85	2562.74
							ko20-3	retinal organoid	12733	10983	4025.67	2112.96
							wt28-1	retinal organoid	7327	5532	4023.95	2023.54
							wt28-2	retinal organoid	9783	7830	2718.76	1534.34
							wt28-3	retinal organoid	7271	6021	2633.61	1500.43
							ko28-1	retinal organoid	9050	7873	3649.47	1911.38
							ko28-2	retinal organoid	2276	1966	4653.98	2207.15
							ko28-3	retinal organoid	10618	9626	2812.85	1596.35
