## Supplemental Table 2 for "Multi-omic Analysis of Developing Human Retina and Organoids Reveals Cell-Specific Cis-Regulatory Elements and Mechanisms of Non-Coding Genetic Disease Risk"

### Sheet: Table S2
Rods	Cones	Muller Glia	Bipolar Cells	Horizontal Cells	Amacrine Cells	RGCs	RPE	PR/BC Precursors	Early RPC	Early Primary RPC	Late Primary RPC	Early Neurogenic RPC	Late Neurogenic RPC
PROM1	PROM1	SLC1A3	VSX1	ONECUT1	SLC6A9	POU4F2	BEST1	C8ORF46	VIM	SFRP2	NFIA	DLX1	ASCL1
CRX	CRX	SLN	VSX2	ONECUT2	GAD1	RBPMS	RPE65	RXRG	SOX2	DLX1	ASCL1	DLX2	OTX2
RCVRN	ARR3	RLBP1	OTX2	ONECUT3	SLC32A1	NEFM	TIMP3	ATOH7	SFRP2	DLX2	OTX2	ONECUT2	SOX4
OTX2	GNAT2	SOX2	GRM6	TFAP2B	TFAP2B	GAP43	TRPM1	PRDM1	MKI67	ONECUT2	SOX4	ATOH7	OLIG2
RHO	THRB	NFIA	PRKCA	LHX1	GAD2	POU4F1		GADD45G	UBE2C	ATOH7			NEUROG2
NR2E3	OPN1SW	CRYM	LHX4	TFAP2A	SLC18A3	ELAVL4		DCT	FGF19				BTG2
GNAT1	PDE6H	CLU	PROX1	ESRRB	LHX9	POU6F2		LHX4	CCND1				C8ORF46
NRL	GADD45G	LINC00461	PCP4		MEIS2	ISL1		OTX2	ID3
GADD45G	NEUROD1		PCP2		TFAP2C	NHLH2
NEUROD1	RXRG		TRPM1		TFAP2A	RXRG
RXRG	DCT		PRDM8			EBF1
DCT	PRDM1					EBF3
PRDM1	RAX2					MYC
RAX2	CRABP2
CRABP2	HOTAIRM1
PRPH2
SAG
