## Supplemental Table 5 for "Multi-omic Analysis of Developing Human Retina and Organoids Reveals Cell-Specific Cis-Regulatory Elements and Mechanisms of Non-Coding Genetic Disease Risk"

### Sheet: Table S5
AA
ABCA4
ABCC6
ABCR
ABHD12
ABL
ABRI
ACBD5
ACDP4
ACHM1
ACHM2
ACHM3
ACHM4
ACHM5
ACO2
ACONM
ADAM9
ADAMTS18
ADCA2
ADGRV1
ADIPOR1
ADNIV
AFG3L2
AGBL5
AGS
AGS1
AHI1
AHR
AIED
AIPL1
ALMS1
ALS2CR4
ALSS
AOM
ARA
ARHGEF18
ARL3
ARL6
ARL2BP
ARMD1
ARMD2
ARMD3
ARMD4
ARMD5
ARMD6
ARMD7
ARMD8
ARMD9
ARMD10
ARMS1
ARMS2
ARSG
ARTS
ASCC3L1
ASP
ASRGL1
ATD5
ATF6
ATF6A
ATP6
ATXN7
AXPC1
BART
BART1
BBIP1
BBIP10
BBS1
BBS2
BBS3
BBS4
BBS5
BBS6
BBS7
BBS8
BBS9
BBS10
BBS11
BBS12
BBS13
BBS14
BBS15
BBS16
BBS17
BBS18
BBS19
BBS21
BBS2L1
BCAMD
BCD
BCM
BCP
BEST1
BF
BFD
BNHS
BRR2
C1orf36
C2orf71
C3orf34
C5orf37
C8orf37
C9orf81
C12orf65
C21orf2
C2
C3
C1QTNF5
CA4
CABP4
CACD
CACD1
CACD2
CACNA1F
CACNA2D4
CAPN5
CBD
CBP
CBT
CC2D2A
CCCAP
CCMD
CCT2
CCTB
CDH3
CDH23
CDHP
CDHR1
CDMP2
CDV1
CED4
CEP19
CEP78
CEP164
CEP250
CEP290
CERKL
CFB
CFH
CHBL
CHM
CIB2
CLCC1
CLN3
CLN7
CLRN1
CLUAP1
CMT6
CMT2A2
CMT6B
CMTX5
CNCG
CNCG1
CNCG2
CNCG3
CNCG3L
CNGA1
CNGA3
CNGB1
CNGB3
CNNM4
COD1
COD2
COD3
COD4
COD5
CODA1
COL11A1
COL2A1
COL9A1
CORD1
CORD2
CORD3
CORD4
CORD5
CORD6
CORD7
CORD8
CORD9
CORD10
CORD11
CORD12
CORD13
CORD14
CORD15
CORD16
CORD17
CORD18
CORD19
CORD20
CORDX1
CORDX2
CORDX3
CORS1
CORS2
COXPD7
CPHD6
CRALBP
CRB1
CRDHL
CRV
CRX
CSNB1
CSNB2
CSNB3
CSNB4
CSNB1A
CSNB1B
CSNB1C
CSNB1D
CSNB1E
CSNB1H
CSNB2A
CSNB2B
CSNBAD1
CSNBAD2
CSNBAD3
CSNBX2
CSPG2
CSPP1
CTNNA1
CTRP5
CYMD
CYP4V2
DDP
DDP2
DFN1
DFNA38
DFNB2
DFNB12
DFNB18
DFNB23
DFNB31
DFNB36
DFNB48
DFNX1
DHDDS
DHRD
DHX38
DMD
DMDF
DRAM2
DTHD1
EAR3
EFEMP1
EG5
ELOVL1
ELOVL4
EMC1
ERCC6
ERVR
ESCS
ESPN
EVR1
EVR2
EVR3
EVR4
EVR5
EVR6
EXOSC2
EYS
FAM161A
FBLN3
FBLN5
FBLN6
2021-02-04
FEVR
FHASD
FIGLER4
FLJ23560
FLJ35630
FLVCR1
FRITZ
FSCN2
FZD4
GAR1
GARP
GCAP1
GCAP2
GCP
GDF6
GNAT1
GNAT2
GNB3
GNPTG
GPR98
GPR125
GPR179
GRK1
GRM6
GUCA1A
GUCA1B
GUCY2D
HARP
HARS
HBM
HECIC2
HF1
HGSNAT
HK1
HK5P
HMCN1
HMSN6B
HMX1
HPRP3
HRG4
HRS
HSD3
HT2A
HTRA1
HTRA3
ICRD
IDH3B
IFT27
IFT38
IFT81
IFT140
IFT144
IFT172
ILFS2
IMPDH1
IMPG1
IMPG2
INPP5E
INVS
IQCB1
IRBP
IRD
ISQMR
ITM2B
JAG1
JBTS1
JBTS2
JBTS3
JBTS4
JBTS5
JBTS7
JBTS9
JBTS14
JBTS19
JNCL
KCNJ13
KCNV2
KFS1
KIAA1005
KIAA1549
KIF11
KIP2
KIZ
KLHL7
KNO2
KNSL1
KSS
LAMA1
LCA1
LCA2
LCA3
LCA4
LCA5
LCA6
LCA7
LCA8
LCA9
LCA10
LCA11
LCA12
LCA13
LCA14
LCA15
LCA16
LCA17
LCA18
LHON
LOC387715
LOC619531
LRAT
LRIT3
LRP5
LUN
LZTFL1
MAK
MAPKAPK3
MARF
MASS1
MCCRP1
MCCRP2
MCCRP3
MCDCA
MCDR1
MCDR2
MCDR3
MCDR4
MCDR5
MCLMR
MCMP
MCOP2
MCOPS5
MDC9
MDDC
MDDGA3
MDDGB3
MDDGC3
MDPT1
MDPT2
MERTK
MFN2
MFRP
MFSD8
MGA3
MIR204
MKKS
MKS1
MKS2
MKS4
MKS5
MKS6
MLSN1
MODY6
MOSPGF
MPS3C
MRP6
MRST
MT-ATP6
MT-TH
MT-TL1
MT-TP
MT-TS2
MTLV
MTP
MTTP
MVK
MYO7A
MZSDS
NAG
NARP
NBAS
NCKX
NCMD
NDP
NEK2
NET2
NEUROD1
NIR1
NLK1
NMNAT1
NNO2
NPHP1
NPHP2
NPHP3
NPHP4
NPHP5
NPHP6
NPHP8
NPHP10
NPHP13
NPHP14
NPHP15
NPHP17
NR2E3
NR2F1
NRL
NYX
OA2
OAT
OFD1
OMCS
ONCR
OPA1
OPA2
OPA3
OPA4
OPA5
OPA6
OPA7
OPA8
OPA9
OPA10
OPCA3
OPN2
OPN1LW
OPN1MW
OPN1SW
OPPG
OR2W3
ORP1
OTX2
P53BP3
PAF1
PAHX
PANK2
PAP1
PAQR1
PAX2
PBCRA1
PCAD
PCDH15
PCDH21
PCYT1A
PDE6A
PDE6B
PDE6C
PDE6G
PDE6H
PDEA2
PDZD7
PDZK7
PEX1
PEX2
PEX7
PGK1
PGR21
PHARC
PHYH
PIM1K
PITPNM3
PKAN
PLA2G5
PLK4
PMP35
PNAT1
PNPLA6
PNR
POC5
POC1B
POMGNT1
PRCD
PRD
PRDM13
PROM1
PROML1
PRP3
PRP16
PRP31
PRPC8
PRPF3
PRPF4
PRPF6
PRPF8
PRPF31
PRPH2
PRPS1
PRSS11
PTBHS
PTHB1
PTS2R
PWDMP
PXE
PXMP3
QRX
R9AP
RAB28
RAX2
RAXL1
RB1
RBP3
RBP4
RCBT1
RCBTB1
RCD1
RCD2
RCD4
RCD3A
RCD3B
RCDP1
RCP
RD3
RDH1
RDH5
RDH11
RDH12
RDPA
RDS
REEP6
RETGC
RETGC1
RGR
RGS9
RGS9BP
RHO
RHOK
RIM1
RIMS1
RK
RLBP1
RMCH
RMCH1
RMCH2
RNANC
ROA1
RODX
ROM1
RP1
RP2
RP3
RP4
RP5
RP6
RP7
RP8
RP9
RP10
RP11
RP12
RP13
RP14
RP15
RP16
RP17
RP18
RP19
RP20
RP21
RP22
RP23
RP24
RP25
RP26
RP27
RP28
RP29
RP30
RP31
RP32
RP33
RP34
RP35
RP36
RP37
RP38
RP39
RP40
RP41
RP42
RP43
RP44
RP45
RP46
RP47
RP48
RP49
RP50
RP51
RP53
RP54
RP55
RP56
RP57
RP58
RP59
RP60
RP61
RP62
RP63
RP64
RP65
RP66
RP67
RP68
RP69
RP70
RP71
RP72
RP73
RP74
RP75
RP76
RP77
RP78
RP79
RP80
RP1L1
RPE65
RPGR
RPGRIP1
RPGRIP1L
RS1
RTN4IP1
RVCL
SAG
SAMD11
SANS
SCA7
SCA28
SCA34
SDCCAG8
SEMA4A
SEMAB
SFD
SIFD
SLC24A1
SLC25A46
SLC7A14
SLSN1
SLSN3
SLSN4
SLSN5
SLSN6
SLSN7
SLSN8
SNRNP200
SOPH
SPAM
SPARC
SPARCAN
SPATA7
SPAX5
SPG39
SPG55
SPP2
SPP24
SRTD5
SRTD9
SRTD10
STAMP
STGD1
STGD2
STGD3
STGD4
STL1
STL2
SVD
TCF13
TEAD1
TEF1
TEM5L
TIMM8A
TIMP3
TLR3
TLR4
TMEM76
TMEM77
TMEM126A
TMEM216
TMEM237
TOPORS
TREX1
TRIM32
TRIP5
TRNH
TRNL1
TRNP
TRNS2
TRNT1
TRPM1
TSPAN12
TTC8
TTLL5
TTPA
TU15B
TUB
TUBGCP4
TUBGCP6
TULP1
UNC119
USH1
USH3
USH1A
USH1B
USH1C
USH1D
USH1E
USH1F
USH1G
USH1H
USH1J
USH1K
USH2A
USH2B
USH2C
USH2D
USH3A
USH3B
VCAN
VLGR1
VMD1
VMD2
VMD3
VRD1
VRNI
WDPCP
WDR19
WDTC2
WFS1
WFS2
WGN1
WHRN
XLRS1
ZNF408
ZNF423
ZNF513
ADGRA3
ARL13B
C5orf42
CEP41
CISD2
CLN5
CLN6
CLN8
CTSD
CTSF
DNAJC5
KIF7
PAX6
PEX10
PEX11B
PEX12
PEX13
PEX14
PEX16
PEX19
PEX26
PEX3
PEX5
PEX6
PPT1
SLC38A8
SRD5A3
TCTN1
TCTN3
TMEM138
TMEM231
TMEM67
TPP1
TTC21B
VPS13B
LINC00461
EOMES
SLC4A7
